# Pharmacological prevention of neonatal opioid withdrawal in a pregnant guinea pig model

**DOI:** 10.1101/2020.07.25.221192

**Authors:** Alireza Safa, Allison R. Lau, Sydney Aten, Karl Schilling, Karen L. Bales, Victoria A. Miller, Julie Fitzgerald, Min Chen, Kasey Hill, Kyle Dzwigalski, Karl Obrietan, Mitch A. Phelps, Wolfgang Sadee, John Oberdick

**Affiliations:** Department of Neuroscience, The Ohio State University Wexner Medical Center, Columbus, OH; Department of Psychology, California National Primate Research Center, Animal Behavior Graduate Group, University of California, Davis; Anatomisches Institut, Anatomie und Zellbiologie, Rheinische Friedrich-Wilhelms-Universität, Bonn, Germany; Division of Pharmaceutics and Pharmaceutical Chemistry, College of Pharmacy, The Ohio State University, Columbus, Ohio; Dept of Cancer Biology and Genetics, Ohio State University Wexner Medical Center, Columbus, OH; Aether Therapeutics Inc., 4200 Marathon Blvd. Austin, TX 78756

**Author notes:** To whom correspondence should be addressed (J.O.) and (W.S.). These authors contributed equally to the manuscript (A.S., A.R.L., and S.A.). Email addresses of all authors (A.S.). (A.R.L). (K.S.). (K.L.B.). (S.A.). (V.A.M.). (J.F.). (M.C.). (K.H.). (K.D.). (K.O.). (M.A.P.). (W.S.). (J.O.).

**Keywords:** opioid, neonatal, withdrawal, guinea pig, preventive, therapeutic, HPA axis, cortisol

## Abstract

Newborns exposed to prenatal opioids often experience intense postnatal withdrawal after cessation of the opioid, called neonatal opioid withdrawal syndrome (NOWS), with limited pre- and postnatal therapeutic options available. In a prior study in pregnant mice we demonstrated that the peripherally selective neutral opioid antagonist, 6β-naltrexol (6BN), is a promising drug candidate for preventive prenatal treatment of NOWS. Here, we have developed methadone (MTD) treated pregnant guinea pigs as a physiologically more suitable model, enabling detection of robust spontaneous neonatal withdrawal. Prenatal MTD significantly aggravates two classic maternal separation stress behaviors in newborn guinea pigs: calling (vocalizing) and searching (locomotion) - natural attachment behaviors thought to be controlled by the endogenous opioid system. In addition, prenatal MTD significantly increases the levels of plasma cortisol in newborns, showing that cessation of MTD at birth engages the hypothalamic-pituitary-adrenal (HPA) axis. We find that co-administration of 6BN with MTD prevents these withdrawal symptoms in newborn pups with extreme potency (ID50 ∼0.02 mg/kg), at doses unlikely to induce maternal or fetal withdrawal or to interfere with opioid antinociception based on many prior studies. Furthermore, we demonstrate a similarly high potency of 6BN in preventing opioid withdrawal in adult guinea pigs (ID50 = 0.01 mg/kg). This suggests a novel receptor mechanism to account for the selectively high potency of 6BN to suppress opioid dependence as compared to its low potency as a classical opioid antagonist. In conclusion, 6BN is an attractive compound for development of a preventive therapy for NOWS.
