## Supplementary material for "Pharmacological prevention of neonatal opioid withdrawal in a pregnant guinea pig model": Table S1

### Sheet: Table S1
	Table S1. Comparison of tissue distribution of 6b-naltrexol and naltrexone in pregnant guinea pigs
				6b-naltrexol							Naltrexone
				Maternal	n	SD	Fetal	n	SD		Maternal	n	SD	Fetal	n	SD
	30 min	Plasma		3367	2	934.8	969.5	4	374.7		2850	1		1589	2	256
		Brain		493.5	2	228.4	470.8	4	84.5		7035	1		5948	2	839
	60 min	Plasma		1687	2	92.63	ND				1401	1		1233	1
		Brain		283.5	2	14.85	711.3	3	125.3		2767	1		2844	2	419
	Drug levels (ng/g for brain, ng/ml for plasma) at 30 min and 60 min after dosing (s.c., 10mg/kg)
	ND = no data, insufficient plasma obtained
